# Tryptophanase disruption underlies the evolution of insect-bacterium mutualism

**DOI:** 10.1101/2024.08.16.608268

**Authors:** Yayun Wang, Minoru Moriyama, Ryuichi Koga, Kohei Oguchi, Takahiro Hosokawa, Hiroki Takai, Shuji Shigenobu, Naruo Nikoh, Takema Fukatsu

## Abstract

Animal-microbe symbioses are omnipresent, where both partners often gain benefits as mutualists. How such mutualism has evolved between originally unrelated organisms is of interest. Here we report that, using an experimental symbiotic system between the stinkbug *Plautia stali* and the model bacterium *Escherichia coli*, disruption of a single bacterial gene *tnaA* encoding tryptophanase makes *E. coli* mutualistic to *P. stali*. Survey of natural bacterial mutualists across wild populations of *P. stali* and other stinkbug species uncovered that their *Pantoea*-allied symbionts consistently lack *tnaA* gene. Some *Pantoea* species like *P. ananatis* retain *tnaA* gene and cannot establish symbiosis with *P. stali*, but *tnaA*-disrupted *P. ananatis* partially restored the symbiotic capability. When a natural *Pantoea* mutualist of *P. stali* was transformed with a functional *tna* operon, its symbiotic capability reduced significantly. Our finding suggests that tryptophanase disruption may have facilitated the evolution of gut bacterial mutualists in insects.
