## Supplementary material for "Tryptophanase disruption underlies the evolution of insect-bacterium mutualism": Tables S1-S5

### Sheet: Table S1
Table S1. Pantoea symbiont strains and their genomes obtained from P. stali and other stinkbugs used in this study.
Symbiont ID [1][2]	Symbiont type	Host/Source [3]	Host ID [4]	Collection locality [5]	Collection year	Culture deposition [6]	Collector [7]	Genome size	Chromosome	Plasmid 1	Plasmid 2	Plasmid 3	Plasmid 4	Plasmid 5	crp [8]	cyaA [8]	tnaA [8]	tnaB [8]	Genomic DNA source [9]	Sequencing method [10]	Accession no.
(a) Original symbionts of P. stali
A-Plst-SymA	Symbiotic Pantoea sp. A (Sym A)	Plautia stali	Ps-TKBA-M	Tsukuba., Ibaraki	2012	Uncultivable	MM	4217726	4103296	56942	38220	19277			+	+	–	–	DSO	PacBio, Oxford nanopore	DDBJ in process
B-Plst-SymB	Symbiotic Pantoea sp. B (Sym B)	Plautia stali	Ps-ISGK-B	Ishigaki Is., Okinawa	2014	Uncultivable	TH	2459826	2326069	91418	29882	12457			+	+	–	–	DSO	PacBio	DDBJ in process
C-Plst-SymC	Symbiotic Pantoea sp. C (Sym C)	Plautia stali	Ps-ISGKf53	Ishigaki Is., Okinawa	2009	JCM30570	TH	5237128	4318340	715845	202943				+	+	–	–	CBC	PacBio	DDBJ in process
D-Plst-SymD	Symbiotic Pantoea sp. D (Sym D)	Plautia stali	Ps-ISGKm56	Ishigaki Is., Okinawa	2009	JCM30571	TH	5624117	4376828	920082	176603	150604			+	+	–	–	CBC	PacBio	DDBJ in process
E-Plst-SymE	Symbiotic Pantoea sp. E (Sym E)	Plautia stali	Ps-ISGKf70	Ishigaki Is., Okinawa	2009	JCM30572	TH	5467943	4302115	954251	211477				+	+	–	–	CBC	PacBio	DDBJ in process
F-Plst-SymF	Symbiotic Pantoea sp. F (Sym F)	Plautia stali	Ps-KMJMf21	Kumejima Is, Okinawa	2010	JCM30573	TH	4697678	4082191	421914	193573				+	+	–	–	CBC	PacBio	DDBJ in process
(b) Sym C of local island populations of P. stali
C-Plst-OKNW-51	Symbiotic Pantoea sp. C (Sym C)	Plautia stali	Ps-OKNWf12	Okinawa Is., Okinawa	2009	AIST	DH	5105454	4353561	751893					+	+	–	–	CBC	PacBio	DDBJ in process
C-Plst-TKNS-57	Symbiotic Pantoea sp. C (Sym C)	Plautia stali	Ps-TKNSm5	Tokunoshima Is., Okinawa	2009	AIST	TH	4703962	4703962						+	+	–	–	CBC	PacBio	DDBJ in process
C-Plst-KMJM-65	Symbiotic Pantoea sp. C (Sym C)	Plautia stali	Ps-KMJMf1	Kumejima Is., Okinawa	2009	AIST	DH	4773272	4074637	698635					+	+	–	–	CBC	PacBio	DDBJ in process
C-Plst-MYKO-95	Symbiotic Pantoea sp. C (Sym C)	Plautia stali	Ps-MYKJm51	Miyako Is., Okinawa	2010	AIST	TH	4743390	4057970	685420					+	+	–	–	CBC	PacBio	DDBJ in process
C-Plst-YNGN-137	Symbiotic Pantoea sp. C (Sym C)	Plautia stali	Ps-YNGNf19	Yonaguni Is., Okinawa	2010	AIST	TH	4840334	4147257	693077					+	+	–	–	CBC	PacBio	DDBJ in process
C-Plst-OERB-151	Symbiotic Pantoea sp. C (Sym C)	Plautia stali	Ps-OERBf10	Okinoerabu Is., Okinawa	2010	AIST	TH	4801596	4101108	700488					+	+	–	–	CBC	PacBio	DDBJ in process
C-Plst-MDIT-245	Symbiotic Pantoea sp. C (Sym C)	Plautia stali	Ps-MDITf15	Minamidaito Is., Okinawa	2013	AIST	YK	4745073	4082561	662512					+	+	–	–	CBC	PacBio	DDBJ in process
(c) Sym C of other stinkbug species
C-Axro-IROM-45	Symbiotic Pantoea sp. C (Sym C)	Axiagastus rosmarus	Ar-IROM	Iriomote Is., Okinawa	2009	AIST	TH	4794091	4127702	666389					+	+	–	–	CBC	PacBio	DDBJ in process
C-Axro-OKNW-81	Symbiotic Pantoea sp. C (Sym C)	Axiagastus rosmarus	Ar-OKNW	Okinawa Is., Okinawa	2010	AIST	TH	5042438	4092709	746036	203693				+	+	–	–	CBC	PacBio	DDBJ in process
C-Axro-ISGK-161	Symbiotic Pantoea sp. C (Sym C)	Axiagastus rosmarus	Ar-ISGK	Ishigaki Is., Okinawa	2011	AIST	TH	4816200	4107440	708760					+	+	–	–	CBC	PacBio	DDBJ in process
C-Lami-ISGK-165	Symbiotic Pantoea sp. C (Sym C)	Lampromicra miyakonus	Lm-ISGK	Ishigaki Is., Okinawa	2009	AIST	TH	5051805	4147949	699865	203991				+	+	–	–	CBC	PacBio, Oxford nanopore	DDBJ in process
C-Scam-OKNW-431	Symbiotic Pantoea sp. C (Sym C)	Scutellera amethystina	Sc-OKNW	Okinawa Is., Okinawa	2014	AIST	TH	5026404	4252125	691455	82824				+	+	–	–	CBC	PacBio, Oxford nanopore	DDBJ in process
(d) Environmental Pantoea isolates capable of symbiosis with P. stali
X-Soil-ISGK-285	Symbiotic Pantoea sp. from soil [SB21]	Soil, Ishigaki Is.	–	Ishigaki Is., Okinawa	2013	AIST	TH	4833797	4076193	531062	175595	50947			+	+	–	–	CBC	PacBio	DDBJ in process
X-Soil-ISGK-355	Symbiotic Pantoea sp. from soil [SB55]	Soil, Ishigaki Is.	–	Ishigaki Is., Okinawa	2013	AIST	TH	4937802	4041845	554996	161059	107915	71987		+	+	–	–	CBC	PacBio	DDBJ in process
X-Soil-ISGK-275	Symbiotic Pantoea sp. from soil [SB16]	Soil, Ishigaki Is.	–	Ishigaki Is., Okinawa	2013	AIST	TH	5212248	4178925	870295	163028				+	+	–	–	CBC	PacBio	DDBJ in process
X-Soil-ISGK-421	Symbiotic Pantoea sp. from soil [SB87]	Soil, Ishigaki Is.	–	Ishigaki Is., Okinawa	2013	AIST	TH	5075335	4058584	849892	166859				+	+	–	–	CBC	PacBio	DDBJ in process
X-Soil-ISGK-313	Symbiotic Pantoea sp. from soil [SB36]	Soil, Ishigaki Is.	–	Ishigaki Is., Okinawa	2013	AIST	TH	4798857	3998338	541778	182137	76604			+	+	–	–	CBC	PacBio	DDBJ in process
X-Soil-ISGK-259	Symbiotic Pantoea sp. from soil [SB8]	Soil, Ishigaki Is.	–	Ishigaki Is., Okinawa	2013	AIST	TH	4757884	4021451	522307	131222	82904			+	+	–	–	CBC	PacBio	DDBJ in process
X-Soil-OKNW-556	Symbiotic Pantoea sp. from soil	Soil, Okinawa Is.	–	Okinawa Is., Okinawa	2015	AIST	TH	6011003	4437075	658212	345158	298595	271963		+	+	–	–	CBC	PacBio	DDBJ in process
X-Soil-OKNW-713	Symbiotic Pantoea sp. from soil	Soil, Okinawa Is.	–	Okinawa Is., Okinawa	2015	AIST	TH	5727658	4384720	685399	279630	227997	149912		+	+	–	–	CBC	PacBio	DDBJ in process
X-Soil-MYKO-1785	Symbiotic Pantoea sp. from soil	Soil, Miyako Is.	–	Miyako Is., Okinawa	2017	AIST	TH	5215045	4194744	701453	222185	96663			+	+	–	–	CBC	PacBio	DDBJ in process
X-Soil-MYKO-1289	Symbiotic Pantoea sp. from soil	Soil, Miyako Is.	–	Miyako Is., Okinawa	2017	AIST	TH	4830344	4092132	546308	191904				+	+	–	–	CBC	PacBio	DDBJ in process
X-Soil-YNGN-844	Symbiotic Pantoea sp. from soil	Soil, Yonaguni Is.	–	Yonaguni Is., Okinawa	2016	AIST	TH	4785671	4020940	526072	173150	65509			+	+	–	–	CBC	PacBio	DDBJ in process
X-Soil-YNGN-785	Symbiotic Pantoea sp. from soil	Soil, Yonaguni Is.	–	Yonaguni Is., Okinawa	2016	AIST	TH	4806370	3972036	657354	176980				+	+	–	–	CBC	PacBio	DDBJ in process
X-Soil-YNGN-775	Symbiotic Pantoea sp. from soil	Soil, Yonaguni Is.	–	Yonaguni Is., Okinawa	2016	AIST	TH	5122339	4234857	689654	197828				+	+	–	–	CBC	PacBio	DDBJ in process
X-Soil-TKNS-1279	Symbiotic Pantoea sp. from soil	Soil, Tokunoshima Is.	–	Tokunoshima Is., Okinawa	2017	AIST	TH	5727056	4312068	674158	263381	251332	226117		+	+	–	–	CBC	PacBio	DDBJ in process
X-Soil-TKNS-1211	Symbiotic Pantoea sp. from soil	Soil, Tokunoshima Is.	–	Tokunoshima Is., Okinawa	2017	AIST	TH	6135333	4348765	650967	394061	374398	367142		+	+	–	–	CBC	PacBio	DDBJ in process
X-Soil-TKNS-1207	Symbiotic Pantoea sp. from soil	Soil, Tokunoshima Is.	–	Tokunoshima Is., Okinawa	2017	AIST	TH	5853434	4323035	729323	620106	180970			+	+	–	–	CBC	PacBio	DDBJ in process
X-Soil-TKNS-1280	Symbiotic Pantoea sp. from soil	Soil, Tokunoshima Is.	–	Tokunoshima Is., Okinawa	2017	AIST	TH	6244069	4307205	689304	427775	426742	248824	144219	+	+	–	–	CBC	PacBio	DDBJ in process
Environmental Pantoea isolate from culture collection capable of symbiosis with P. stali
Pantoea dispersa 1611	Symbiotic Pantoea sp. C from soil	Culture collection	–	Japan	–	DSMZ	–	4955421	4110452	710602	134367				+	+	–	–	CBC	PacBio	DDBJ in process
[1] A, B, C, D, E, and F indicate the Pantoea symbiont spp. A, B, C, D, E and F (= Sym A, B, C, D, E and F), which are all capable of establishing symbiosis with P. stali. A, B, C, D, E and F form distinct phylogenetic group, respectively. By contrast, X indicates soil-derived Pantoea spp. capable of symbiosis with P. stali when artificially inoculated, which are phylogenetically diverse.
[2] For (a), [symbiont type A-F]-[host insect]-[symbiont name]. For (b) and (c), [symbiont type C]-[host insect acronym]-[collection locality acronym]-[identifier no.]. For (d), [bacterial type X]-[soil origin]-[collection locality acronym]-[identifier no.].
[3] For (a)-(c), host insect names are indicated. For (d), soil origins are indicated.
[4] Corresponding to the host insect identifiers in Supplementary Table 5 in Hosokawa et al. (2016), except for newly added Ps-TKBA-M and Ps-ISGK-B.
[5] All localities are in Japan.
[6] JCM, deposited to Japan Collection of Microorganisms (https://jcm.brc.riken.jp/en/). AIST, kept in Fukatsu lab at AIST and available upon request. Uncultivable, incapable of deposition due to uncultivability. DSMZ, available at DSMZ (https://www.dsmz.de/).
[7] DH, Dai Haraguchi; MM, Minoru Moriyama; TH, Takahiro Hosokawa; YK, Yoshitomo Kikuchi.
[8] +, present; –, absent.
[9] DSO, dissected symbiotic organ; CBC, cultured bacterial cells.
[10]

### Sheet: Table S2
Table S2. Pantoea genomes available in and retrieved from the DNA databases.
Species and strain	Genome size	Genome assembly accession no.	crp	cyaA	tnaA	tnaB
tnaA-lacking Pantoea strains
Pantoea agglomerans pv. betae strain 4188	5041798	GCF_001662025.2	+	+	-	-
Pantoea agglomerans pv. gypsophilae strain 824-1	5034205	GCF_001661985.2	+	+	-	-
Pantoea agglomerans strain 1.2.4	4870469	GCF_032200625.1	+	+	-	-
Pantoea agglomerans strain 33.1	4844324	GCF_020149765.1	+	+	-	-
Pantoea agglomerans strain AB378	4781164	GCF_026625085.1	+	+	-	-
Pantoea agglomerans strain AJ2b	5136510	GCF_031891025.1	+	+	-	-
Pantoea agglomerans strain AR1a	5077082	GCF_017474165.1	+	+	-	-
Pantoea agglomerans strain AR24	4967919	GCF_031890525.1	+	+	-	-
Pantoea agglomerans strain AR5	4967622	GCF_031890505.1	+	+	-	-
Pantoea agglomerans strain AR8b	4876921	GCF_031890205.1	+	+	-	-
Pantoea agglomerans strain ASB05	4858648	GCF_009762725.1	+	+	-	-
Pantoea agglomerans strain BH6c	5118957	GCF_031890185.1	+	+	-	-
Pantoea agglomerans strain BIM B-2003	5021308	GCF_035582725.1	+	+	-	-
Pantoea agglomerans strain C410P1	5115241	GCF_001709315.1	+	+	-	-
Pantoea agglomerans strain CB1	5048993	GCF_029016125.1	+	+	-	-
Pantoea agglomerans strain CFSAN047153	5158055	GCF_004136415.1	+	+	-	-
Pantoea agglomerans strain CFSAN047154	5158055	GCF_004117135.1	+	+	-	-
Pantoea agglomerans strain CHTF15	4820607	GCF_024799805.1	+	+	-	-
Pantoea agglomerans strain CPHN 2	4785020	GCF_023676805.1	+	+	-	-
Pantoea agglomerans strain DAPP-PG734	5396424	GCF_943184895.1	+	+	-	-
Pantoea agglomerans strain DBM 3797	4827526	GCF_020783495.1	+	+	-	-
Pantoea agglomerans strain FC61912-B	5168010	GCF_031889865.1	+	+	-	-
Pantoea agglomerans strain FDAARGOS 1447	4692018	GCF_019048385.1	+	+	-	-
Pantoea agglomerans strain FL1	4772173	GCF_030219965.1	+	+	-	-
Pantoea agglomerans strain HJS002	4987549	GCF_021397715.1	+	+	-	-
Pantoea agglomerans strain L15	4858869	GCF_003860325.1	+	+	-	-
Pantoea agglomerans strain MMD61212-C	4889272	GCF_031889605.1	+	+	-	-
Pantoea agglomerans strain NBBC-01	4927193	GCF_030710645.1	+	+	-	-
Pantoea agglomerans strain Pa58	4861200	GCF_022966105.1	+	+	-	-
Pantoea agglomerans strain PSV1-7	5029167	GCF_021609925.1	+	+	-	-
Pantoea agglomerans strain ROTS050421	5046058	GCF_031889005.1	+	+	-	-
Pantoea agglomerans strain SUH1	5157404	GCF_031888365.1	+	+	-	-
Pantoea agglomerans strain T88c	5095245	GCF_031887785.1	+	+	-	-
Pantoea agglomerans strain TH81	4984468	GCF_003704305.1	+	+	-	-
Pantoea agglomerans strain UAEU18	4825350	GCF_010523255.1	+	+	-	-
Pantoea agglomerans strain ZJU23	5061267	GCF_021559955.1	+	+	-	-
Pantoea alfalfae strain CQ10	4750202	GCF_019880205.1	+	+	-	-
Pantoea anthophila strain CL1	4594065	GCF_026104315.1	+	+	-	-
Pantoea anthophila strain UI705	4542010	GCF_030248005.1	+	+	-	-
Pantoea cypripedii strain NE1	6527293	GCF_011395035.1	+	+	-	-
Pantoea deleyi strain LMG24200	4682225	GCF_022647325.1	+	+	-	-
Pantoea dispersa strain AHKW2b	5243456	GCF_019890975.1	+	+	-	-
Pantoea dispersa strain BJQ0007	4489170	GCF_009362975.1	+	+	-	-
Pantoea dispersa isolate Colony141	4325234	GCF_018798945.1	+	+	-	-
Pantoea dispersa isolate Colony148	4325234	GCF_018798925.1	+	+	-	-
Pantoea dispersa strain ESL4	4851066	GCF_025919605.1	+	+	-	-
Pantoea dispersa strain JL.02bL	4870688	GCF_025853815.1	+	+	-	-
Pantoea dispersa strain Lsch	4885065	GCF_019890955.1	+	+	-	-
Pantoea dispersa strain ML.8a3	4790868	GCF_025490495.1	+	+	-	-
Pantoea dispersa strain VWJL.P1	4877733	GCF_028993655.1	+	+	-	-
Pantoea dispersa strain YSD_J2	5001301	GCF_022220865.1	+	+	-	-
Pantoea eucalypti strain LMG 24197	4798990	GCF_009646115.1	+	+	-	-
Pantoea eucrina strain XL123	3839721	GCF_020079945.1	+	+	-	-
Pantoea jilinensis strain D25	4634022	GCA_019104105.1	+	+	-	-
Pantoea phytobeneficialis strain MSR2	5716214	GCF_009728735.1	+	+	-	-
Pantoea piersonii strain GABEKP28	4762926	GCF_027570015.1	+	+	-	-
Pantoea piersonii strain URMC-2103A041	4990348	GCF_027920325.1	+	+	-	-
Pantoea rwandensis strain ND04	4327607	GCF_000759475.1	+	+	-	-
Pantoea soli strain DSM 32899	4626472	GCF_007833795.1	+	+	-	-
Pantoea sp. 201603H	4148381	GCF_009676845.1	+	+	-	-
Pantoea sp. At-9b	6312783	GCF_000175935.2	+	+	-	-
Pantoea sp. CCBC3-3-1	5159767	GCF_007981265.1	+	+	-	-
Pantoea sp. Lij88	4737649	GCF_030062155.1	+	+	-	-
Pantoea sp. MT58	4675847	GCF_014495885.1	+	+	-	-
Pantoea sp. PSNIH1	4410683	GCF_000784875.1	+	+	-	-
Pantoea sp. PSNIH2	4967343	GCF_000784965.1	+	+	-	-
Pantoea sp. SM3640	3998540	GCF_015654165.1	+	+	-	-
Pantoea sp. SO10	5104503	GCF_005281435.1	+	+	-	-
Pantoea sp. SOD02	5153871	GCF_024707505.1	+	+	-	-
Pantoea sp. SS70	5203739	GCF_029866845.1	+	+	-	-
Pantoea sp. X85	4989608	GCF_029623675.1	+	+	-	-
Pantoea sp. Z09	3936811	GCF_022394795.1	+	+	-	-
Pantoea vagans C9-1	4888338	GCF_000148935.1	+	+	-	-
Pantoea vagans strain FBS135	4949927	GCF_003203695.1	+	+	-	-
Pantoea vagans strain FDAARGOS_160	4808855	GCF_001558735.2	+	+	-	-
Pantoea vagans strain LMG 24199	4790329	GCF_004792415.1	+	+	-	-
Pantoea vagans strain ND02	4313264	GCF_001506165.1	+	+	-	-
Pantoea vagans strain PV989	4839154	GCF_003032455.1	+	+	-	-
tnaA-carrying Pantoea strains
Pantoea alhagi strain LTYR-11Z	4316301	GCF_002101395.1	+	+	+	-
Pantoea alhagi strain NX-11	4260552	GCF_023650435.1	+	+	+	-
Pantoea ananatis AJ13355	4877279	GCF_000270125.2	+	+	+	+
Pantoea ananatis LMG 20103	4703373	GCF_000025405.2	+	+	+	+
Pantoea ananatis LMG 5342	4908144	GCF_000283875.1	+	+	+	+
Pantoea ananatis PA13	4867131	GCF_000233595.1	+	+	+	+
Pantoea ananatis strain FDAARGOS_680	5279242	GCF_013364135.1	+	+	+	+
Pantoea ananatis strain FU-01	4888211	GCF_026075575.1	+	+	+	+
Pantoea ananatis strain JBR-LB3-16	4915035	GCF_023611845.1	+	+	+	+
Pantoea ananatis strain JT1-188	5087329	GCF_025765875.1	+	+	+	+
Pantoea ananatis strain JT8-6	4966368	GCF_025765855.1	+	+	+	+
Pantoea ananatis strain LCFJ-001	4499350	GCF_016598655.1	+	+	+	+
Pantoea ananatis strain Lstri	4951963	GCF_023845475.1	+	+	+	+
Pantoea ananatis strain NN08200	5176640	GCF_004028255.1	+	+	+	+
Pantoea ananatis strain OC5a	4980968	GCF_017474015.1	+	+	+	+
Pantoea ananatis strain PNA 97-1R	4994140	GCF_002952035.2	+	+	+	+
Pantoea ananatis strain R100	4857861	GCF_001543055.1	+	+	+	+
Pantoea ananatis strain SGAir0210	4808686	GCF_003184965.2	+	+	+	+
Pantoea ananatis strain TZ39	4895690	GCF_019720835.1	+	+	+	+
Pantoea ananatis strain VY148	4768481	GCF_020771775.1	+	+	+	+
Pantoea ananatis strain YJ76	5146480	GCF_002224585.2	+	+	+	+
Pantoea sp. JZ2	5314755	GCF_035191405.1	+	+	+	+
Pantoea sp. JZ29	4994925	GCF_035190385.1	+	+	+	+
Pantoea stewartii isolate RON18713	4596865	GCF_030064655.1	+	+	+	+
Pantoea stewartii strain HR3-48	4773677	GCF_025765915.1	+	+	+	+
Pantoea stewartii strain ZJ-FGZX1	4982863	GCF_011044475.1	+	+	+	+
Pantoea stewartii subsp. stewartii DC283	5314092	GCF_002082215.1	+	+	+	+

### Sheet: Table S3
Table S3. Genomes of symbiotic bacteria of diverse stinkbugs available in and retrieved from the DNA databases.
Family and species of host insect	Species/taxon of bacterial symbiont	Genome size [1]	Genome assembly accession number	crp [2]	cyaA [2]	tnaA [2]	tnaB [2]	Reference
Pentatomidae
Halyomorpha halys	Candidatus Pantoea carbekii strain US	1150626	GCF_000971765.1	+	–	–	–	[3]
Halyomorpha halys	Candidatus Pantoea carbekii	1151074	GCF_000478905.1	+	–	–	–	[4]
Nezara viridula	Uncultured Pantoea sp.	1386240	GCA_928890885.1	+	+	–	–	[4]
Nezara viridula	Pantoea sp. Nvir	1.4 Mb	GCF_009829915.1	+	+	–	–	[5]
Murgantia histrionica	Pantoea sp. Mhis	1.0 Mb	GCF_009830015.1	+	–	–	–	[5]
Arvelius albopunctatus	Pantoea sp. Aalb	1.1 Mb	GCF_009829985.1	+	+	–	–	[5]
Acrosternum arabicum	Candidatus Pantoea persica	2.9 Mb	GCF_013753875.1	+	+	–	–	[5]
Euschistus servus	Pantoea sp. Eser	3.9 Mb	GCF_009830035.1	+	+	–	–	[5]
Sibaria englemanni	Pantoea sp. Seng	5.0 Mb	GCF_009829935.1	+	+	–	–	[5]
Taurocerus edessoides	Pantoea sp. Taur	5.5 Mb	GCF_009830025.1	–	–	–	–	[5]
Mormidea sp.	Pantoea sp. Morm	5.6 Mb	GCA_016643525.1	+	+	–	–	[6]
Pentatomidae sp.	Pantoea sp. Pent	4.3 Mb	GCA_016643535.1	+	+	–	–	[6]
Edessa eburatula	Candidatus Pantoea edessiphila strain SoEE	850.4 kb	GCF_002933315.1	+	–	–	–	[6]
Edessa loxdalii	Candidatus Pantoea edessiphila strain SoEL	837.1 kb	GCF_002933355.1	+	–	–	–	[6]
Edessa bella	Candidatus Pantoea edessiphila strain SoEO	835.6 kb	GCF_002933345.1	+	–	–	–	[6]
Edessa sp. 2	Candidatus Pantoea edessiphila strain SoET	841.0 kb	GCF_002933335.1	+	–	–	–	[6]
Edessa oxcartii	Pantoea sp. SoEX	826.8 kb	GCF_009829945.1	+	–	–	–	[6]
Edessa F	Pantoea sp. Edef	839.4 kb	GCA_016643505.1	+	–	–	–	[6]
Brachystethus rubromaculatus	Pantoea sp. Brub	843.3 kb	GCA_016642085.1	+	–	–	–	[6]
Plataspidae
Megacopta punctatissima	Candidatus Ishikawaella capsulata strain Mpkobe	745590	GCF_000828515.1	–	–	–	–	[7]
Urostylidae
Urostylis westwoodii	Candidatus Tachikawaea gelatinosa strain UwTKB	708439	GCF_000828815.1	–	–	–	–	[8]
Parastrachiidae
Parastrachia japonensis	Candidatus Benitsuchiphilus tojoi	804517	PRJDB6854	+	–	–	–	[9]
[1] Complete genomes are shown in bp, whereas contig assemblies are shown in kb or Mb.
[2] +, present; –, absent.
[3] Kenyon et al. (2015) Genome Biol. Evol. 7, 620-635.
[4] Unpublished
[5] Otero-Bravo & Sabree (2021) Sci. Rep. 11, 7731.
[6] Otero-Bravo et al. (2018) Genome Biol. Evol. 10, 680-693.
[7] Nikoh et al. (2011) Genome Biol. Evol. 3, 702-714.
[8] Kaiwa et al. (2014) Curr. Biol. 24, 2465-2470.
[9] Mondal et al. (2020) Front. Microbiol. 11, 840.

### Sheet: Table S4
Table S4. Bacterial strains and plasmids used in this study.
Bacterial strain/plasmid	Genotype	Reference
E. coli strain
BW25113	K-12, (rrnB-3) ΔlacZ4787 hsdR514 Δ(araBAD)567 Δ(rhaBAD)568 rph-1	[1]
BW25113 ΔintS	intS::Km; Km R	[1]
BW25113 ΔcyaA	cyaA::Km; Km R	[1]
BW25113 Δcrp	crp::Km; Km R	[1]
BW25113 ΔtnaA	tnaA::Km; Km R	[1]
BW25113 ΔtnaB	tnaB::Km; Km R	[1]
CmL05G13	Evolutionary mutualistic E. coli; Km R	[2]
Pantoea strain
Plst-SymF	Wild type	[3]
Plst-SymF ΔintB	intB::Km; Km R	This study
Plst-SymF intB::tnaAB	intB::tna operon ΔtnaC; Km R	This study
Pantoea ananatis JCM6986	Wild-type	[4]
Pantoea ananatis JCM14682	Wild-type	[4]
Pantoea ananatis JCM15056	Wild-type	[4]
Pantoea ananatis AJ13355	Wild-type	[5]
Pantoea ananatis JCM6986 ΔtnaA	tnaA::Km; Km R	This study
Pantoea ananatis JCM6986 ΔtnaC	tnaC::Km; Km R	This study
Plasmid
pRED/ET	red expression plasmid, pSC101 based, Tet R	Gene Bridges GmbH
pFLP3	Flp recombinase expression plasmid, Amp R, Tet R	[6]
[1] Baba et al. (2006) Mol. Syst. Biol. 2, 2006.0008.
[2] Koga et al. (2022) Nat. Microbiol. 7, 1141-1150.
[3] Hosokawa et al. (2016) Nat. Microbiol. 1, 15011.
[4] Mergaert et al. (1993) Int. J. Syst. Bacteriol. 43, 162-173.
[5] Hara et al. (2012) Appl. Microbiol. Biotechnol. 93, 331-341.
[6] Choi et al. (2005) Nat Methods 2, 443-448.

### Sheet: Table S5
Table S5. Oligonucleotide primers used in this study.
Gene	Primer name	Sequence (5´ to 3´)	Purpose
tnaA	PA_tnaA_125F	CGTTTGTGTGTAGGTGGCTCTG	PCR detection of tnaA gene
	PA_tnaA_1357R	AAACGCACTACACGAGAGCATC	PCR detection of tnaA gene
	PA_JCM6986_ΔtnaA_F	ATTAAAAAACCTACGGCATCGGCACGTCTGAATAAAAGGACATGATGATGATTCCGGGGATCCGTCGACC	Construction of tnaA-deletion mutant of Pantoea ananatis JCM6986
	PA_JCM6986_ΔtnaA_R	CAAAACAGCTGCTCACTGTACAGGTATGACTATGAAATCTCTTTAAGTTTTGTAGGCTGGAGCTGCTTCG	Construction of tnaA-deletion mutant of Pantoea ananatis JCM6986
	PA_JCM6986_tnaA_check_F	ATTAAAAAACCTACGGCATCGGCACGTCTGA	PCR verification of tnaA-deletion mutant of Pantoea ananatis JCM6986
	PA_JCM6986_tnaA_check_R	CAAAACAGCTGCTCACTGTACAGGTATGAC	PCR verification of tnaA-deletion mutant of Pantoea ananatis JCM6986
tnaC-RUT	PA_JCM6986_ΔtnaC_F	AATTAATATAATAGGGTGGCACTATGTTTAATGAGAGTTGAAATATTATGATTCCGGGGATCCGTCGACC	Construction of tnaC-RUT-deletion mutant of Pantoea ananatis JCM6986
	PA_JCM6986_ΔtnaC-RUT_R	TCCTGTTTCAGCCGATAAGAAACGTGACTGCATTGTATGTTGCATCGCGTTGTAGGCTGGAGCTGCTTCG	Construction of tnaC-RUT-deletion mutant of Pantoea ananatis JCM6986
	PA_JCM6986_tnaC_check_F	GTAAGCCAGTCATCAGGAACCG	PCR verification of tnaA-RUT-deletion mutant of Pantoea ananatis JCM6986
	PA_JCM6986_tnaC-RUT_check_R	GAATACGGAATGGCTCAGGTAAGTG	PCR verification of tnaA-RUT-deletion mutant of Pantoea ananatis JCM6986
intB	SymF_ΔintB_F	TCAAGATAGGGGTCACTTCGCTTCGATAAACTTTTGACCCCCAAATCATGATTCCGGGGATCCGTCGACC	Construction of intB-deletion mutant of Plst-SymF
	SymF_ΔintB_R	ACAGTATGAACACTTGTCATTAAAACTTTTTATTTTGCAAAGCGCTTTGCTGTAGGCTGGAGCTGCTTCG	Construction of intB-deletion mutant of Plst-SymF
	SymF_intB_check_F	GCACCATTGAGATATACGAGAACGTC	PCR verification of Plst-SymF intB-deletion mutant and Plst-SymF intB::tnaAB mutant
	SymF_intB_check_R	GTACACACAGCCCACAAACACC	PCR verification of Plst-SymF intB-deletion mutant and Plst-SymF intB::tnaAB mutant
	SymF_intB/JCM6986_tnaAB_F	TCAAGATAGGGGTCACTTCGCTTCGATAAACTTTTGACCCCCAAATCATGAACCCGCCGCTGCATGCGGT	Construction of Plst-SymF intB::tnaAB mutant
	SymF_intB/JCM6986_tnaAB_R	ACAGTATGAACACTTGTCATTAAAACTTTTTATTTTGCAAAGCGCTTTGCGTCACTAAGTCGTATCCTGG	Construction of Plst-SymF intB::tnaAB mutant
